# The phosphatase inhibitor Sds23 regulates cell division symmetry in fission yeast

**DOI:** 10.1101/632349

**Authors:** Katherine L. Schutt, James B. Moseley

## Abstract

Animal and fungal cells divide through the assembly, anchoring, and constriction of a contractile actomyosin ring (CAR) during cytokinesis. The timing and position of the CAR must be tightly controlled to prevent defects in cell division, but many of the underlying signaling events remain unknown. The conserved heterotrimeric protein phosphatase PP2A controls the timing of events in mitosis, and upstream pathways including Greatwall-Ensa regulate PP2A activity. A role for PP2A in CAR regulation has been less clear, although loss of PP2A in yeast causes defects in cytokinesis. Here, we report that Sds23, an inhibitor of PP2A family protein phosphatases, promotes the symmetric division of fission yeast cells through spatial control of cytokinesis. We found that *sds23*Δ cells divide asymmetrically due to misplaced CAR assembly, followed by sliding of the CAR away from its assembly site. These mutant cells exhibit delayed recruitment of putative CAR anchoring proteins including the glucan synthase Bgs1. Our observations likely reflect a broader role for regulation of PP2A in cell polarity and cytokinesis because *sds23*Δ phenotypes were exacerbated when combined with mutations in the fission yeast Ensa homolog, Igo1. These results identify the PP2A regulatory network as a critical component in the signaling pathways coordinating cytokinesis.
