## Supplemental Table 1 for "The phosphatase inhibitor Sds23 regulates cell division symmetry in fission yeast"

### Sheet: Strains
Supplemental Table 1. Strains used in this study.
Strain	Description	Source
JM12	h+ mid2-mEGFP-kanMX6 ade6-M210 leu1-32 ura4-D18	Lab stock
JM82	h+ pxl1Δ::kanMX6 leu1+::GFP-pxl1 leu1-32 ura4-d18	Lab stock
JM98	par1-GFP::kanMX6 h+	Lab stock
JM99	h- myp2-mYFP::kanMX6 ade6-M210 leu1-32 ura4-D18	Lab stock
JM100	h+ kanMX6-Prng2-mYFP-4gly-rng2 ade6-M210 leu1-32 ura4-D18	Lab stock
JM102	h+ rgf1-mYFP::KanMX6 ade6-M210 leu1-32 ura4-D18	Lab stock
JM152	imp2-mEGFP::kanMX6 ade6-M21X leu1-32 ura4-D18 h-	Lab stock
JM161	GFP-mob1 ura4-D18 leu1-32 ade6-M21X his3-D1 h-	From Dan McCollum (YDM675)
JM172	mid1-13myc::ura4+ ura4-D18 leu1-32 ade6-M21X h-	Lab stock
JM177	mac1-mEGFP::kanMX6 h-	Lab stock
JM326	nmt1-GFP-atb2 leu1-32 ura4-D18 h-	Lab stock
JM334	kanMX6-Pcdc15-GFP-cdc15 ade6-M120 leu1-32 ura4-D18 h-	From Jian-Qiu Wu (JW1038)
JM366	972 h-	Lab stock
JM367	972 h+	Lab stock
JM673	cdr2-mEGFP::kanMX6 leu1-32 h-	Lab stock
JM959	cdc25-degron-DAmP::kanMX6 h+	Lab stock
JM1027	pom1-mEGFP::kanMX6 ura4-D18 leu1-32 h-	Lab stock
JM1387	kanMX6-Pwsp1-mGFP-wsp1 leu1-32 his3-D1 ura4-D18 ade6-M216 h-	From Vladimir Sirotkin (TP199)
JM1936	scd2-mEGFP::KanMX6 h-	Lab stock
JM2191	rga7-meGFP::kanMX6 h-	Lab stock
JM3103	h- fim1-mEGFP::kanMX6 ULA-	From Jian-Qiu Wu (JW1142)
JM3507	h+ sds23Δ::natR UA leu1::[pJK148-Psds23-sds23-Tsds23]	Lab stock
JM3516	h+ sds23Δ::natR leu1::[pJK148-Psds23-sds23-Tsds23]	Lab stock
JM3531	sds23Δ::natR	Lab stock
JM3680	ypa2Δ::URA4+ leu1-32 ura4-D18 h-	From Simanis Viesturs
JM4009	leu1-32 ura4-18 his3-1 bgs1Δ::ura4+ Pbgs1+::GFP-bgs1+:leu1+ h-	From Juan Carlos Ribas (#519)
JM4605	igo1Δ::KanR h-	This study
JM4619	igo1Δ::KanR sds23Δ::NatR h?	This study
JM4643	sds23Δ::NatR cdr2-mEGFP::KanR leu1-32 h?	This study
JM4650	sds23Δ::NatR pom1-mEGFP::KanR leu1-32 ura4-D18? h?	This study
JM4710	efr3Δ::KanR h-	This study
JM4726	igo1Δ::KanR h+	This study
JM4752	efr3Δ::kanMX6 sds23Δ::NatR	This study
JM4836	sds23Δ::NatR kanMX6-Pcdc15-GFP-cdc15 leu1-32 ura4-D18? ade6-M120?	This study
JM5024	rlc1-mNeonGreen::HphR ULA+ h-	Lab stock
JM5058	sds23Δ::NatR cdc25-degron-damp::KanMX6	This study
JM5071	igo1Δ::KanMX6 cdc25-degron-damp::KanMX6	This study
JM5099	rlc1-mNeonGreen::HphR sad1-meGFP::kanMX6 ULA- h-	Lab stock
JM5109	sds23Δ::natR nmt1-GFP-atb2 leu1-32 ura4-D18	This study
JM5144	sds23Δ::natR rlc1-mNeonGreen::HphR sad1-meGFP::kanMX6 ULA-?	This study
JM5152	ppk18Δ::KanMX6 h-	This study
JM5166	sds23Δ::NatR bgs1Δ::ura4+ Pbgs1+::GFP-bgs1+:leu1+ ura4-D18? his3-1? ade6-M210?	This study
JM5192	ppk18Δ::KanMX6 h+	This study
JM5204	fim1-mEGFP::kanMX6 sds23Δ::natR leu1-32 UA-?	This study
JM5206	GFP-mob1 sds23Δ::natR leu1-32 UA-? his3-D1?	This study
JM5207	imp2-mEGFP::kanMX6 sds23Δ::natR leu1-32 UA-?	This study
JM5209	kanMX6-Pwsp1-mGFP-wsp1 sds23Δ::natR leu1-32 his3-D1? UA-?	This study
JM5210	rga7-meGFP::kanMX6 sds23Δ::natR	This study
JM5215	scd2-mEGFP::KanMX6 sds23Δ::natR	This study
JM5220	mac1-mEGFP::kanMX6 sds23Δ::natR	This study
JM5223	Rlc1-mNeonGreen::HphR sds23Δ::natR	This study
JM5227	Fic1-mNeonGreen::HphR ade6-M210 ura4-D18 leu1-32 h-	This study
JM5228	Pck1-mNeonGreen::HphR ade6-M210 ura4-D18 leu1-32 h-	This study
JM5229	Pck2-mNeonGreen::HphR ade6-M210 ura4-D18 leu1-32 h-	This study
JM5250	sds23Δ::natR Pck2-mNeonGreen::HphR UA-? leu1-32	This study
JM5253	sds23Δ::natR Fic1-mNeonGreen::HphR UA-? leu1-32	This study
JM5254	sds23Δ::natR Pck1-mNeonGreen::HphR UA-? leu1-32	This study
JM5320	ppk18Δ::KanMX6 sds23Δ::natR h?	This study
JM5323	cdc25-degron-DAmP::kanMX6 rlc1-mNeonGreen::HphR sad1-meGFP::kanMX6 ULA-? h?	This study
JM5344	par1-GFP::kanMX6 sds23Δ::natR ULA-?	This study
JM5378	cut11-mCherry::kanMX6 rlc1-mNeonGreen::HphR UA-? h-	This study
JM5391	sds23Δ::natR leu1::[pJK148-Psds23-sds23-mNeonGreen-Tsds23] h-	This study
JM5392	sds23Δ::natR leu1::[pJK148-Psds23-sds23-mNeonGreen-Tsds23] h+	This study
JM5400	sds23Δ::natR cut11-mCherry::kanMX6 rlc1-mNeonGreen::HphR UA-?	This study
JM5404	igo1Δ::KanR cut11-mCherry::kanMX6 rlc1-mNeonGreen::HphR UA-? h?	This study
JM5413	sad1-mCherry::KanR leu1-32 ura4-18 his3-1 bgs1Δ::ura4+ Pbgs1+::GFP-bgs1+:leu1+ h-	This study
JM5418	sad1-mNeonGreen::HphR imp2-mEGFP::kanMX6 ade6-M21X leu1-32 ura4-D18 h-	This study
JM5420	sad1-mNeonGreen::HphR imp2-mEGFP::kanMX6 sds23Δ::natR leu1-32 UA-?	This study
JM5431	sds23Δ::NatR igo1Δ::KanR rlc1-mNeonGreen::HphR Cut11-mCherry::kanMX6 UA-?	This study
JM5444	sds23Δ::natR sad1-mCherry::KanR leu1-32 ura4-18 his3-1 bgs1Δ::ura4+ Pbgs1+::GFP-bgs1+:leu1+	This study
JM5445	h- kanMX6-Psbg1-mEGFP-sbg1 ade6-210 leu1-32 ura4-D18	From Jian-Qiu Wu (JW6174)
JM5481	kanMX6-Psbg1-mEGFP-sbg1 sds23Δ::natR leu1-32 ura4-D18? ade6-210?	This study
JM5513	Scd1-yomNeonGreen::HphR	Lab stock
JM5521	cdc25-degron-DAmP::kanMX6 cut11-mCherry::kanMX6 rlc1-mNeonGreen::HphR UA-?	This study
JM5562	sds23Δ::NatR mid2-mEGFP-kanMX6 ade6-M210? leu1-32 ura4-D18?	This study
JM5563	sds23Δ::NatR pxl1Δ::kanMX6 leu1+::GFP-pxl1 leu1-32 ura4-d18?	This study
JM5564	sds23Δ::NatR myp2-mYFP::kanMX6 ade6-M210? leu1-32 ura4-D18?	This study
JM5573	sds23Δ::NatR KanMX6-Prng2-mYFP-4gly-rng2 leu1-32 ade6-M210? ura4-D18?	This study
JM5577	sds23Δ::natR rgf1-mYFP::KanMX6 ade6-m210? leu1-32 ura4-D18?	This study
JM5581	cdr2-mEGFP::kanMX6 cdc25-degron-DAmP::kanMX6 ura4D-18? leu1-32 h?	This study
JM5585	mid1-yomNeonGreen::HphR cut11-mCherry::kanMX6 UA-? h?	This study
JM5616	sds23Δ::NatR mid1-yomNeonGreen::HphR cut11-mCherry::kanMX6 leu1-32 UA-?	This study
JM5622	sds23Δ::NatR cdr2-mEGFP::kanMX6 cut11-mCherry::kanMX6 leu1-32 UA-?	This study
JM5652	cdc25-degron-DAmP::kanMX6 mid1-yomNeonGreen:;HphR cut11-mCherry::kanMX6 ULA-?	This study
JM5653	cdc25-degron-DAmP::kanMX6 cdr2-mEGFP::kanMX6 cut11-mCherry::kanMX6 ULA-?	This study
JM5843	h- Sid4-GFP::KanR mCherry-Atb2::HygR leu1-32 ura4-D18	From Phong Tran (TP.2312)
JM5879	cdc25-degron-DAmP::kanMX6 Sid4-GFP::KanR mCherry-Atb2::HygR leu1-32? ura4-D18?	This study
JM5886	sds23Δ::NatR Sid4-GFP::KanR mCherry-Atb2::HygR leu1-32 ura4-D18?	This study
JM5893	Rga7-mEGFP::kanMX6 Sad1-mCherry::NatR ura4-D18? leu1-32?	This study
JM5904	sds23Δ::NatR Rga7-mEGFP::kanMX6 Sad1-mCherry::NatR ura4-D18? leu1-32?	This study
JM6049	sds23Δ::NatR ypa2Δ::URA4+ leu1-32 ura4-D18 ade6-M210?	This study
JM6066	sds23Δ::NatR Scd1-yomNeonGreen::HphR	This study
JM6078	cdc25-degron-DAmP::kanMX6 nmt1-GFP-atb2 leu1-32? ura4-D18?	This study
JM6115	sds23Δ::NatR mid1-13myc::ura4+ ura4-D18 leu1-32 ade6-M21X? ade6-m210?	This study
